# Overdominant mutations restrict adaptive loss of heterozygosity at linked loci

**DOI:** 10.1101/2021.05.13.444075

**Authors:** Kaitlin J. Fisher, Ryan C. Vignogna, Gregory I. Lang

## Abstract

Loss of heterozygosity is a common mode of adaptation in asexual diploid populations. Because mitotic recombination frequently extends the full length of a chromosome arm, the selective benefit of loss of heterozygosity may be constrained by linked heterozygous mutations. In a previous laboratory evolution experiment with diploid yeast, we frequently observed homozygous mutations in the *WHI2* gene on the right arm of Chromosome XV. However, when heterozygous mutations arose in the *STE4* gene, another common target on Chromosome XV, loss of heterozygosity at *WHI2* was not observed. Here we show that mutations at *WHI2* are partially dominant and that mutations at *STE4* are overdominant. We test whether beneficial heterozygous mutations at these two loci interfere with one another by measuring loss of heterozygosity at *WHI2* over 1,000 generations for ∼300 populations that differed initially only at *STE4* and *WHI2*. We show that the presence of an overdominant mutation in *STE4* reduces, but does not eliminate, loss of heterozygosity at *WHI2*. By sequencing 40 evolved clones, we show that populations with linked overdominant and partially dominant mutations show less parallelism at the gene level, more varied evolutionary outcomes, and increased rates of aneuploidy. Our results show that the degree of dominance and the phasing of heterozygous beneficial mutations can constrain loss of heterozygosity along a chromosome arm, and that conflicts between partially dominant and overdominant mutations can affect evolutionary outcomes.

**SIGNIFICANCE STATEMENT:** In diploid populations, it is beneficial for partially dominant beneficial mutations to lose heterozygosity, but it is deleterious for overdominant beneficial mutations to do so. Because loss-of-heterozygosity tracts often encompass entire chromosome arms, a conflict will arise when a partially dominant beneficial mutation and an overdominant beneficial mutation exist in close proximity. We demonstrate that this conflict occurs, and that it restricts loss of heterozygosity, resulting in more variable evolutionary outcomes.
