## Supplemental Dataset 2 for "Overdominant mutations restrict adaptive loss of heterozygosity at linked loci"

### Sheet: Sheet1
Group	Pop.n	Clones	Mutation Effect	Feature	Size (bp)	Times mutated (n)	Lambda	Psubn	BH.adjusted
unlinked	CD11	shared	HIGH	ACE2	2312	6	0.12594	4.88598e-09	3.96578e-07
linked	CE05	shared	HIGH	ACE2	2312	6	0.12594	4.88598e-09	3.96578e-07
unlinked	CD11	shared	MODERATE	ACE2	2312	6	0.12594	4.88598e-09	3.96578e-07
unlinked	AG11	shared	HIGH	ACE2	2312	6	0.12594	4.88598e-09	3.96578e-07
unlinked	BE12	shared	MODERATE	ACE2	2312	6	0.12594	4.88598e-09	3.96578e-07
unlinked	CB11	shared	HIGH	ACE2	2312	6	0.12594	4.88598e-09	3.96578e-07
unlinked	AC09	unique	HIGH	PTR2	1805	4	0.0983224	3.52938e-06	0.000171881
unlinked	AG11	shared	MODERATE	PTR2	1805	4	0.0983224	3.52938e-06	0.000171881
linked	BA05	unique	MODERATE	PTR2	1805	4	0.0983224	3.52938e-06	0.000171881
unlinked	AE12	shared	MODERATE	PTR2	1805	4	0.0983224	3.52938e-06	0.000171881
unlinked	BF12	unique	MODERATE	FIT2	461	2	0.0251117	0.00030748	0.0112526
unlinked	CH09	unique	MODERATE	FIT2	461	2	0.0251117	0.00030748	0.0112526
unlinked	AE12	shared	MODERATE	HYP2	473	2	0.0257654	0.000323484	0.0112526
linked	CB07	unique	MODERATE	HYP2	473	2	0.0257654	0.000323484	0.0112526
unlinked	CD11	unique	MODERATE	RPL8A	770	2	0.0419436	0.000843502	0.0256741
unlinked	BF12	shared	MODERATE	RPL8A	770	2	0.0419436	0.000843502	0.0256741
unlinked	AC09	unique	MODERATE	PDR5	4535	3	0.247032	0.00196256	0.0490623
linked	BH07	shared	MODERATE	PDR5	4535	3	0.247032	0.00196256	0.0490623
linked	CB07	unique	MODERATE	PDR5	4535	3	0.247032	0.00196256	0.0490623
control	BF02	shared	MODERATE	CUE5	1235	2	0.0672732	0.00211562	0.0490623
unlinked	BF12	unique	MODERATE	CUE5	1235	2	0.0672732	0.00211562	0.0490623
unlinked	AE12	shared	MODERATE	UTH1	1352	2	0.0736465	0.00251936	0.0533447
linked	BA05	unique	HIGH	UTH1	1352	2	0.0736465	0.00251936	0.0533447
unlinked	AG11	shared	MODERATE	YGR117C	1433	2	0.0780587	0.00281782	0.054891
linked	BA05	unique	MODERATE	YGR117C	1433	2	0.0780587	0.00281782	0.054891
unlinked	AC09	unique	HIGH	CDC55	1580	2	0.0860662	0.00339826	0.0583353
linked	CD07	shared	MODERATE	CDC55	1580	2	0.0860662	0.00339826	0.0583353
unlinked	CH09	unique	MODERATE	TAF12	1619	2	0.0881906	0.00356052	0.0583353
unlinked	AC09	unique	MODERATE	TAF12	1619	2	0.0881906	0.00356052	0.0583353
linked	CB07	unique	MODERATE	VPS17	1655	2	0.0901516	0.00371334	0.0583353
linked	BH07	shared	HIGH	VPS17	1655	2	0.0901516	0.00371334	0.0583353
unlinked	BC09	unique	MODERATE	CNM67	1745	2	0.0950541	0.004108	0.059426
unlinked	BF12	unique	MODERATE	CNM67	1745	2	0.0950541	0.004108	0.059426
linked	BA05	unique	HIGH	VHT1	1781	2	0.0970151	0.00427086	0.059426
linked	BH07	shared	MODERATE	VHT1	1781	2	0.0970151	0.00427086	0.059426
control	BF02	unique	MODERATE	MAL11	1850	2	0.100774	0.00459091	0.0604263
unlinked	BF12	shared	MODERATE	MAL11	1850	2	0.100774	0.00459091	0.0604263
control	CH03	unique	MODERATE	SSE1	2081	2	0.113357	0.00573634	0.0693475
linked	BA05	unique	MODERATE	SSE1	2081	2	0.113357	0.00573634	0.0693475
unlinked	CD11	shared	MODERATE	YDR109C	2147	2	0.116952	0.00608406	0.0693475
linked	AG05	shared	MODERATE	YDR109C	2147	2	0.116952	0.00608406	0.0693475
unlinked	CD11	shared	MODERATE	KRE6	2162	2	0.117769	0.00616433	0.0693475
linked	AG05	shared	MODERATE	KRE6	2162	2	0.117769	0.00616433	0.0693475
unlinked	BF12	shared	MODERATE	TFG1	2207	2	0.12022	0.00640788	0.0693475
unlinked	BF12	shared	HIGH	TFG1	2207	2	0.12022	0.00640788	0.0693475
unlinked	BF12	unique	HIGH	YMR031C	2531	2	0.137869	0.00827998	0.0857946
control	BF02	shared	MODERATE	YMR031C	2531	2	0.137869	0.00827998	0.0857946
linked	AF07	shared	MODERATE	SIZ1	2714	2	0.147838	0.00942617	0.0936846
unlinked	BE12	shared	MODERATE	SIZ1	2714	2	0.147838	0.00942617	0.0936846
unlinked	BE12	unique	HIGH	NAM7	2915	2	0.158787	0.0107557	0.102706
linked	AD05	shared	MODERATE	NAM7	2915	2	0.158787	0.0107557	0.102706
unlinked	AC09	unique	HIGH	EGT2	3125	2	0.170226	0.0122206	0.103812
unlinked	CB11	unique	MODERATE	EGT2	3125	2	0.170226	0.0122206	0.103812
unlinked	AC09	unique	MODERATE	Scer	236	1	0.0128555	0.0126912	0.103812
unlinked	CH09	unique	MODERATE	LSM6	239	1	0.0130189	0.0128505	0.103812
linked	AD05	shared	MODERATE	ILS1	3218	2	0.175292	0.0128933	0.103812
unlinked	BC09	unique	MODERATE	ILS1	3218	2	0.175292	0.0128933	0.103812
linked	AC06	shared	MODERATE	SUM1	3228	2	0.175836	0.0129665	0.103812
unlinked	AE12	unique	MODERATE	SUM1	3228	2	0.175836	0.0129665	0.103812
unlinked	BC09	shared	MODERATE	CTR9	3233	2	0.176109	0.0130032	0.103812
unlinked	CH09	shared	HIGH	CTR9	3233	2	0.176109	0.0130032	0.103812
unlinked	BC09	unique	MODERATE	KAP123	3341	2	0.181992	0.013805	0.106715
control	CH03	shared	MODERATE	KAP123	3341	2	0.181992	0.013805	0.106715
unlinked	BC09	unique	MODERATE	DAN4	3539	2	0.192777	0.0153236	0.114809
unlinked	BC09	unique	MODERATE	DAN4	3539	2	0.192777	0.0153236	0.114809
unlinked	AC09	unique	MODERATE	STE6	3872	2	0.210917	0.0180132	0.128687
linked	BH07	shared	MODERATE	STE6	3872	2	0.210917	0.0180132	0.128687
unlinked	BF12	shared	MODERATE	MIM1	341	1	0.018575	0.0182332	0.128687
unlinked	AE12	unique	MODERATE	YGR035C	350	1	0.0190653	0.0187052	0.128687
unlinked	AG11	unique	MODERATE	FLO9	3968	2	0.216146	0.0188188	0.128687
unlinked	AG11	unique	MODERATE	FLO9	3968	2	0.216146	0.0188188	0.128687
linked	AD05	unique	MODERATE	YDR357C	368	1	0.0200458	0.019648	0.128687
unlinked	AE12	shared	MODERATE	ABM1	371	1	0.0202092	0.0198049	0.128687
unlinked	CH09	unique	MODERATE	RSE1	4085	2	0.222519	0.0198183	0.128687
unlinked	CH09	unique	MODERATE	RSE1	4085	2	0.222519	0.0198183	0.128687
unlinked	BF12	shared	MODERATE	RPL26A	382	1	0.0208084	0.0203799	0.129227
linked	AC06	unique	MODERATE	QCR7	383	1	0.0208629	0.0204321	0.129227
control	CH03	shared	HIGH	CCW12	401	1	0.0218434	0.0213714	0.132501
unlinked	AE12	unique	MODERATE	LTE1	4307	2	0.234612	0.0217661	0.132501
unlinked	CD11	shared	HIGH	LTE1	4307	2	0.234612	0.0217661	0.132501
linked	CE05	shared	MODERATE	YOR1	4433	2	0.241475	0.0229005	0.136007
unlinked	CB11	unique	MODERATE	YOR1	4433	2	0.241475	0.0229005	0.136007
linked	AF07	uniqe	MODERATE	SEN15	446	1	0.0242946	0.0237115	0.139127
unlinked	BE12	unique	MODERATE	YLR247C	4670	2	0.254385	0.0250886	0.143743
control	CH03	unique	MODERATE	YLR247C	4670	2	0.254385	0.0250886	0.143743
linked	CD07	shared	MODERATE	AHP1	530	1	0.0288703	0.0280487	0.148526
unlinked	AE12	shared	MODERATE	MXR1	554	1	0.0301776	0.0292805	0.148526
linked	BH07	unique	MODERATE	RPS7A	571	1	0.0311037	0.0301511	0.148526
linked	AC06	unique	MODERATE	YDR248C	581	1	0.0316484	0.0306624	0.148526
linked	BA05	unique	HIGH	SNM1	596	1	0.0324655	0.0314284	0.148526
unlinked	AG11	shared	MODERATE	YMR073C	605	1	0.0329557	0.0318873	0.148526
linked	AF07	shared	MODERATE	YPT1	620	1	0.0337728	0.0326512	0.148526
unlinked	BF12	unique	MODERATE	DUR1%2C2	5507	2	0.299979	0.0333328	0.148526
unlinked	BF12	unique	MODERATE	DUR1%2C2	5507	2	0.299979	0.0333328	0.148526
control	BF02	unique	MODERATE	RCR1	641	1	0.0349167	0.0337186	0.148526
linked	CE05	unique	MODERATE	ERP2	647	1	0.0352435	0.0340231	0.148526
unlinked	AG11	shared	MODERATE	PIN3	647	1	0.0352435	0.0340231	0.148526
linked	AC06	unique	MODERATE	PHS1	653	1	0.0355704	0.0343274	0.148526
unlinked	AG11	unique	MODERATE	FKS1	5630	2	0.306679	0.0346058	0.148526
unlinked	AG11	unique	MODERATE	FKS1	5630	2	0.306679	0.0346058	0.148526
linked	CD07	shared	MODERATE	ADK1	668	1	0.0363875	0.0350872	0.148526
unlinked	AC09	unique	MODERATE	FSH2	671	1	0.0365509	0.035239	0.148526
unlinked	CB11	shared	HIGH	SPO19	671	1	0.0365509	0.035239	0.148526
linked	CE05	unique	MODERATE	MYO1	5786	2	0.315176	0.0362408	0.148526
linked	CE05	shared	MODERATE, MODERATE	MYO1	5786	2	0.315176	0.0362408	0.148526
linked	AF07	shared	MODERATE	NOP16	695	1	0.0378582	0.0364518	0.148526
unlinked	BE12	unique	MODERATE	SOD2	701	1	0.038185	0.0367544	0.148526
unlinked	AC09	unique	MODERATE	MST27	704	1	0.0383485	0.0369057	0.148526
unlinked	AE12	shared	MODERATE	UBR1	5852	2	0.318772	0.0369393	0.148526
unlinked	CD11	shared	MODERATE	UBR1	5852	2	0.318772	0.0369393	0.148526
control	BF02	unique	HIGH	TPP1	716	1	0.0390021	0.0375102	0.148526
unlinked	CD11	shared	MODERATE	TAF14	733	1	0.0399282	0.0383653	0.148526
unlinked	AE12	shared	MODERATE	PET20	761	1	0.0414534	0.0397701	0.148526
unlinked	CH09	shared	MODERATE	PET122	764	1	0.0416168	0.0399204	0.148526
linked	BH07	unique	MODERATE	RPS1A	767	1	0.0417802	0.0400706	0.148526
linked	CB07	shared	MODERATE	DAL82	767	1	0.0417802	0.0400706	0.148526
linked	AG05	unique	MODERATE	YNR040W	770	1	0.0419436	0.0402207	0.148526
unlinked	AE12	unique	MODERATE	CIN2	782	1	0.0425973	0.0408209	0.148526
linked	BA05	shared	MODERATE	PRX1	785	1	0.0427607	0.0409708	0.148526
unlinked	AE12	unique	MODERATE	VPS60	788	1	0.0429241	0.0411206	0.148526
linked	AD05	shared	MODERATE	YIR016W	797	1	0.0434144	0.0415699	0.148526
control	CH03	unique	MODERATE	DAL80	809	1	0.0440681	0.0421682	0.148526
unlinked	BE12	unique	MODERATE	YGR106C	821	1	0.0447217	0.0427657	0.148526
unlinked	AC09	unique	MODERATE	GMH1	821	1	0.0447217	0.0427657	0.148526
linked	CD07	shared	MODERATE	OXR1	821	1	0.0447217	0.0427657	0.148526
unlinked	AC09	unique	MODERATE	TIF35	824	1	0.0448851	0.042915	0.148526
unlinked	AE12	unique	MODERATE	OAR1	836	1	0.0455388	0.0435115	0.148526
linked	BH07	shared	MODERATE	POP4	839	1	0.0457022	0.0436605	0.148526
linked	AF07	unique	HIGH	ECI1	842	1	0.0458656	0.0438095	0.148526
unlinked	AC09	shared	MODERATE	MRPL17	845	1	0.0460291	0.0439584	0.148526
linked	CD07	shared	MODERATE	POR1	851	1	0.0463559	0.0442561	0.148526
unlinked	BF12	shared	MODERATE	MRPL1	857	1	0.0466827	0.0445535	0.148526
control	BF02	unique	MODERATE	SEC16	6587	2	0.358809	0.0449642	0.148526
unlinked	AC09	unique	MODERATE	SEC16	6587	2	0.358809	0.0449642	0.148526
unlinked	CD11	shared	MODERATE	RPS22B	875	1	0.0476632	0.0454447	0.148526
control	BF02	unique	MODERATE	SCO1	887	1	0.0483169	0.0460379	0.148526
linked	CB07	unique	MODERATE	RPF1	887	1	0.0483169	0.0460379	0.148526
unlinked	BC09	shared	MODERATE	WHI5	887	1	0.0483169	0.0460379	0.148526
unlinked	AC09	unique	MODERATE	IST1	895	1	0.0487527	0.0464328	0.148526
linked	AD05	shared	MODERATE	PHO85	908	1	0.0494608	0.0470739	0.148526
unlinked	AC09	unique	MODERATE	SWC5	911	1	0.0496242	0.0472218	0.148526
linked	CB07	shared	MODERATE	SLX1	914	1	0.0497876	0.0473695	0.148526
linked	BH07	shared	MODERATE	GCN3	917	1	0.0499511	0.0475172	0.148526
unlinked	BE12	unique	MODERATE	YDL114W	926	1	0.0504413	0.0479601	0.148526
unlinked	BE12	unique	MODERATE	RAS1	929	1	0.0506047	0.0481076	0.148526
linked	CB07	shared	MODERATE	RTA1	953	1	0.0519121	0.0492859	0.148526
linked	CE05	unique	MODERATE	YPR013C	953	1	0.0519121	0.0492859	0.148526
control	CH03	unique	HIGH	IES2	962	1	0.0524023	0.049727	0.148526
unlinked	CH09	shared	MODERATE	BSD2	965	1	0.0525657	0.0498739	0.148526
unlinked	CB11	unique	MODERATE	ANT1	986	1	0.0537096	0.050901	0.148526
linked	BH07	unique	MODERATE	ERG8	992	1	0.0540365	0.051194	0.148526
linked	BA05	unique	MODERATE	PHO23	992	1	0.0540365	0.051194	0.148526
unlinked	BE12	shared	MODERATE	RHO5	995	1	0.0541999	0.0513405	0.148526
unlinked	CD11	unique	MODERATE	MDH1	1004	1	0.0546901	0.0517794	0.148526
unlinked	AG11	unique	MODERATE	ALG5	1004	1	0.0546901	0.0517794	0.148526
linked	AG05	unique	MODERATE	SDS22	1016	1	0.0553438	0.0523641	0.148526
linked	CD07	shared	MODERATE	PIL1	1019	1	0.0555072	0.0525101	0.148526
linked	BA05	unique	MODERATE	ADO1	1022	1	0.0556706	0.0526561	0.148526
unlinked	BF12	unique	MODERATE	YGR031W	1028	1	0.0559975	0.0529479	0.148526
unlinked	BC09	unique	MODERATE	SUR2	1049	1	0.0571414	0.0539678	0.148526
control	BF02	unique	MODERATE	NDJ1	1058	1	0.0576316	0.0544041	0.148526
unlinked	AE12	unique	MODERATE	URE2	1064	1	0.0579585	0.0546948	0.148526
unlinked	AC09	unique	MODERATE	YBR053C	1076	1	0.0586121	0.0552755	0.148526
unlinked	BE12	unique	MODERATE	YDL144C	1079	1	0.0587756	0.0554206	0.148526
unlinked	CB11	shared	MODERATE	YOR338W	1091	1	0.0594292	0.0560003	0.148526
unlinked	BE12	unique	MODERATE	GLE2	1097	1	0.0597561	0.0562899	0.148526
linked	BA05	unique	MODERATE	YIM1	1097	1	0.0597561	0.0562899	0.148526
linked	AF07	shared	MODERATE	PHD1	1100	1	0.0599195	0.0564346	0.148526
unlinked	BC09	shared	MODERATE	YBL081W	1106	1	0.0602463	0.0567239	0.148526
unlinked	BC09	unique	MODERATE	YCR102C	1106	1	0.0602463	0.0567239	0.148526
unlinked	AG11	shared	MODERATE	IDH2	1109	1	0.0604097	0.0568684	0.148526
linked	AG05	shared	MODERATE	HST4	1112	1	0.0605731	0.057013	0.148526
unlinked	CD11	shared	MODERATE	CAF40	1121	1	0.0610634	0.0574462	0.148526
linked	AD05	shared	MODERATE	YGK3	1127	1	0.0613902	0.0577348	0.148526
unlinked	AC09	unique	MODERATE	YJL147C	1148	1	0.0625341	0.0587434	0.148526
unlinked	CB11	unique	MODERATE	YOX1	1157	1	0.0630244	0.0591749	0.148526
linked	AC06	unique	MODERATE	MPS2	1163	1	0.0633512	0.0594623	0.148526
control	CH03	unique	MODERATE	DYS1	1163	1	0.0633512	0.0594623	0.148526
unlinked	AC09	unique	MODERATE	CDC50	1175	1	0.0640049	0.0600366	0.148526
unlinked	AG11	unique	MODERATE	OLA1	1184	1	0.0644951	0.0604668	0.148526
linked	CE05	unique	MODERATE	HGH1	1184	1	0.0644951	0.0604668	0.148526
unlinked	BC09	unique	MODERATE	YOL053W	1187	1	0.0646586	0.0606101	0.148526
unlinked	BE12	unique	MODERATE	SGT1	1187	1	0.0646586	0.0606101	0.148526
unlinked	AC09	unique	MODERATE	EAF3	1205	1	0.0656391	0.0614689	0.148526
unlinked	AG11	unique	MODERATE	CPT1	1222	1	0.0665651	0.0622784	0.148526
unlinked	CH09	shared	MODERATE	CSR1	1226	1	0.066783	0.0624687	0.148526
linked	AF07	unique	MODERATE	RRP8	1235	1	0.0672732	0.0628964	0.148526
linked	CB07	unique	MODERATE	MRF1	1241	1	0.0676001	0.0631813	0.148526
linked	BH07	shared	MODERATE	LIP5	1244	1	0.0677635	0.0633237	0.148526
control	BF02	unique	MODERATE	ERV46	1247	1	0.0679269	0.0634661	0.148526
control	BF02	unique	MODERATE	BDH2	1253	1	0.0682537	0.0637506	0.148526
unlinked	CB11	unique	MODERATE	DGA1	1256	1	0.0684171	0.0638928	0.148526
linked	CD07	shared	MODERATE	MAP2	1265	1	0.0689074	0.0643191	0.148526
control	BF02	unique	MODERATE	RPC53	1268	1	0.0690708	0.0644611	0.148526
unlinked	CD11	shared	MODERATE	MNN11	1268	1	0.0690708	0.0644611	0.148526
unlinked	BC09	unique	MODERATE	HLR1	1271	1	0.0692342	0.064603	0.148526
unlinked	AC09	unique	MODERATE	PNT1	1271	1	0.0692342	0.064603	0.148526
linked	BA05	unique	MODERATE	CAR2	1274	1	0.0693976	0.0647449	0.148526
unlinked	AC09	unique	MODERATE	REH1	1298	1	0.070705	0.0658784	0.148526
linked	AF07	shared	MODERATE	ZUO1	1301	1	0.0708684	0.0660199	0.148526
linked	CD07	shared	MODERATE	PTC6	1328	1	0.0723391	0.067291	0.148526
control	BF02	unique	MODERATE	PST1	1334	1	0.072666	0.0675729	0.148526
unlinked	AG11	unique	HIGH	SPR1	1337	1	0.0728294	0.0677138	0.148526
unlinked	AE12	unique	MODERATE	RDS2	1340	1	0.0729928	0.0678547	0.148526
unlinked	BC09	unique	MODERATE	ARP3	1349	1	0.0734831	0.0682769	0.148526
linked	AF07	unique	MODERATE	ISN1	1352	1	0.0736465	0.0684176	0.148526
unlinked	CD11	unique	MODERATE	NUF2	1355	1	0.0738099	0.0685582	0.148526
unlinked	BE12	unique	MODERATE	HSE1	1358	1	0.0739733	0.0686988	0.148526
linked	CB07	shared	MODERATE	YPL245W	1364	1	0.0743001	0.0689797	0.148526
unlinked	AG11	unique	MODERATE	TOS1	1367	1	0.0744636	0.0691202	0.148526
linked	AF07	unique	MODERATE	RRI1	1367	1	0.0744636	0.0691202	0.148526
linked	CE05	unique	MODERATE	MGA1	1370	1	0.074627	0.0692605	0.148526
control	BF02	unique	MODERATE	CDS1	1373	1	0.0747904	0.0694009	0.148526
control	BF02	unique	MODERATE	RBS1	1373	1	0.0747904	0.0694009	0.148526
linked	AG05	unique	MODERATE	TEF1	1376	1	0.0749538	0.0695411	0.148526
unlinked	AC09	unique	MODERATE	ENT1	1379	1	0.0751172	0.0696814	0.148526
unlinked	CB11	unique	MODERATE	BNA4	1382	1	0.0752806	0.0698215	0.148526
unlinked	AG11	unique	HIGH	YMR111C	1388	1	0.0756075	0.0701018	0.148526
linked	AF07	shared	MODERATE	PTC2	1394	1	0.0759343	0.0703818	0.148526
control	BF02	unique	HIGH	MPC54	1394	1	0.0759343	0.0703818	0.148526
linked	AF07	unique	MODERATE	YFL052W	1397	1	0.0760977	0.0705217	0.148526
unlinked	AG11	shared	MODERATE	SEC12	1415	1	0.0770782	0.0713604	0.148526
unlinked	AE12	unique	MODERATE	ISC1	1433	1	0.0780587	0.0721973	0.148526
linked	BA05	unique	MODERATE	YRA1	1446	1	0.0787669	0.0728007	0.148526
linked	CE05	shared	MODERATE	ENP1	1451	1	0.0790392	0.0730325	0.148526
linked	AG05	shared	MODERATE	ICE2	1475	1	0.0803466	0.0741435	0.148526
linked	AG05	unique	MODERATE	ARH1	1481	1	0.0806734	0.0744208	0.148526
unlinked	AC09	unique	MODERATE	DLD3	1490	1	0.0811637	0.0748364	0.148526
control	BF02	unique	MODERATE	TRM5	1499	1	0.0816539	0.0752515	0.148526
unlinked	CB11	unique	MODERATE	YBR056W	1505	1	0.0819807	0.075528	0.148526
unlinked	CD11	shared	MODERATE	ATE1	1511	1	0.0823076	0.0758043	0.148526
unlinked	CD11	shared	MODERATE	LAS1	1511	1	0.0823076	0.0758043	0.148526
linked	BA05	unique	MODERATE	YER064C	1517	1	0.0826344	0.0760805	0.148526
unlinked	CB11	unique	MODERATE	YGR093W	1523	1	0.0829612	0.0763564	0.148526
control	BF02	unique	HIGH	IRA2	9239	2	0.503269	0.0765603	0.148526
control	CH03	shared	HIGH	IRA2	9239	2	0.503269	0.0765603	0.148526
unlinked	BF12	shared	MODERATE	STB3	1541	1	0.0839417	0.0771832	0.148526
control	BF02	unique	MODERATE	RRN7	1544	1	0.0841052	0.0773208	0.148526
linked	AF07	shared	MODERATE	STE7	1547	1	0.0842686	0.0774584	0.148526
control	BF02	unique	MODERATE	YOR378W	1547	1	0.0842686	0.0774584	0.148526
unlinked	AC09	unique	MODERATE	PDH1	1550	1	0.084432	0.0775959	0.148526
linked	AG05	unique	MODERATE	GDA1	1556	1	0.0847588	0.0778708	0.148526
linked	CE05	shared	HIGH	CDC3	1562	1	0.0850857	0.0781455	0.148526
unlinked	CD11	unique	MODERATE	PLM2	1565	1	0.0852491	0.0782828	0.148526
linked	CE05	shared	MODERATE	FRT2	1586	1	0.086393	0.0792426	0.148526
unlinked	AC09	unique	MODERATE	APJ1	1586	1	0.086393	0.0792426	0.148526
unlinked	CB11	unique	HIGH	ORC4	1589	1	0.0865564	0.0793795	0.148526
linked	AD05	unique	MODERATE	YHL017W	1598	1	0.0870467	0.07979	0.148526
unlinked	BF12	unique	HIGH	DPH2	1604	1	0.0873735	0.0800634	0.148526
linked	BH07	shared	HIGH	YDR061W	1619	1	0.0881906	0.0807461	0.148526
unlinked	AC09	unique	MODERATE	ATP1	1637	1	0.0891711	0.0815638	0.148526
linked	AD05	shared	MODERATE	YHR078W	1658	1	0.090315	0.0825157	0.148526
linked	AF07	unique	MODERATE	HAP4	1664	1	0.0906418	0.0827872	0.148526
unlinked	CB11	shared	MODERATE	NDD1	1664	1	0.0906418	0.0827872	0.148526
unlinked	AC09	unique	MODERATE	GGA1	1673	1	0.0911321	0.0831942	0.148526
control	CH03	unique	MODERATE	SSQ1-like	1682	1	0.0916223	0.0836008	0.148526
linked	BA05	shared	MODERATE	SET4	1682	1	0.0916223	0.0836008	0.148526
unlinked	AC09	unique	MODERATE	LCB2	1685	1	0.0917857	0.0837362	0.148526
linked	AF07	shared	MODERATE	CTS1	1688	1	0.0919492	0.0838716	0.148526
unlinked	BF12	unique	MODERATE	ROK1	1694	1	0.092276	0.0841422	0.148526
unlinked	BF12	unique	MODERATE	YER158C	1721	1	0.0937467	0.0853577	0.148526
linked	AD05	shared	MODERATE	PHO89	1724	1	0.0939102	0.0854925	0.148526
unlinked	AC09	unique	MODERATE	GAL2	1724	1	0.0939102	0.0854925	0.148526
unlinked	BF12	shared	MODERATE	VPS45	1733	1	0.0944004	0.0858967	0.148526
linked	AG05	shared	MODERATE	MDM31	1739	1	0.0947272	0.0861659	0.148526
unlinked	CH09	unique	MODERATE	VBA3	1748	1	0.0952175	0.0865694	0.148526
unlinked	CH09	unique	HIGH	DAK1	1754	1	0.0955443	0.0868381	0.148526
linked	CE05	shared	MODERATE	GAD1	1757	1	0.0957077	0.0869725	0.148526
unlinked	CB11	unique	MODERATE	HOL1	1760	1	0.0958712	0.0871067	0.148526
unlinked	CB11	unique	HIGH	MGS1	1763	1	0.0960346	0.0872409	0.148526
unlinked	CB11	shared	MODERATE	SLP1	1763	1	0.0960346	0.0872409	0.148526
unlinked	AE12	unique	MODERATE	SNU66	1763	1	0.0960346	0.0872409	0.148526
unlinked	BE12	shared	MODERATE	PRP28	1766	1	0.096198	0.0873751	0.148526
unlinked	BF12	shared	MODERATE	YCR100C	1767	1	0.0962525	0.0874198	0.148526
linked	AD05	unique	MODERATE	UTP18	1784	1	0.0971785	0.0881792	0.148526
linked	CB07	unique	MODERATE	BRF1	1790	1	0.0975053	0.0884468	0.148526
control	BF02	unique	MODERATE	IXR1	1793	1	0.0976687	0.0885806	0.148526
unlinked	CB11	shared	MODERATE	SAS10	1826	1	0.0994663	0.0900489	0.148526
linked	CE05	unique	HIGH	PES4	1835	1	0.0999566	0.0904484	0.148526
linked	AF07	shared	MODERATE	YPL184C	1838	1	0.10012	0.0905814	0.148526
unlinked	CH09	unique	MODERATE	NCA2	1850	1	0.100774	0.0911133	0.148526
unlinked	CH09	unique	MODERATE	DBP1	1853	1	0.100937	0.0912461	0.148526
unlinked	BC09	unique	MODERATE	NOP2	1856	1	0.1011	0.0913789	0.148526
unlinked	AC09	unique	MODERATE	FET5	1868	1	0.101754	0.0919096	0.148526
unlinked	BF12	unique	MODERATE	ACK1	1871	1	0.101918	0.0920422	0.148526
linked	AC06	unique	MODERATE	SWP82	1871	1	0.101918	0.0920422	0.148526
linked	BA05	unique	MODERATE	EXO70	1871	1	0.101918	0.0920422	0.148526
control	CH03	unique	MODERATE	YKR106W	1871	1	0.101918	0.0920422	0.148526
linked	CE05	shared	MODERATE	YER080W	1883	1	0.102571	0.092572	0.148526
unlinked	CD11	shared	MODERATE	ESF1	1886	1	0.102735	0.0927043	0.148526
linked	BH07	unique	MODERATE	ABP140	1886	1	0.102735	0.0927043	0.148526
linked	BA05	unique	MODERATE	MNT3	1892	1	0.103061	0.0929688	0.148526
unlinked	BE12	unique	MODERATE	YCR061W	1895	1	0.103225	0.093101	0.148526
linked	AD05	unique	HIGH	MUS81	1898	1	0.103388	0.0932332	0.148526
control	BF02	unique	MODERATE	BEM4	1901	1	0.103552	0.0933653	0.148526
linked	CE05	shared	MODERATE	TPD3	1907	1	0.103879	0.0936294	0.148526
unlinked	BF12	unique	MODERATE	MON1	1934	1	0.105349	0.0948155	0.149572
linked	BA05	unique	MODERATE	RMD9	1940	1	0.105676	0.0950785	0.149572
linked	AG05	unique	MODERATE	SKO1	1943	1	0.10584	0.09521	0.149572
unlinked	AE12	shared	MODERATE	YDR458C	1967	1	0.107147	0.0962601	0.150735
linked	AF07	shared	HIGH	PLB1	1994	1	0.108618	0.097438	0.152091
linked	AG05	unique	MODERATE	MTO1	2009	1	0.109435	0.0980908	0.152621
unlinked	AC09	unique	MODERATE	YLR413W	2027	1	0.110415	0.0988727	0.153347
unlinked	AC09	unique	MODERATE	SIR1	2036	1	0.110906	0.099263	0.153464
unlinked	CB11	unique	MODERATE	SUP35	2057	1	0.112049	0.100172	0.153892
unlinked	BE12	unique	MODERATE	ROG1	2057	1	0.112049	0.100172	0.153892
unlinked	BF12	shared	MODERATE	YBR259W	2066	1	0.11254	0.100561	0.154004
unlinked	AG11	shared	MODERATE	LYS4	2081	1	0.113357	0.101209	0.154333
linked	BA05	unique	MODERATE	POL12	2117	1	0.115318	0.102758	0.154333
linked	CB07	unique	MODERATE	CDC5	2117	1	0.115318	0.102758	0.154333
control	BF02	unique	MODERATE	ENP2	2123	1	0.115645	0.103015	0.154333
unlinked	CH09	unique	MODERATE	YOL057W	2135	1	0.116298	0.10353	0.154333
control	BF02	unique	HIGH	ACS1	2141	1	0.116625	0.103787	0.154333
unlinked	BE12	unique	MODERATE	TUP1	2141	1	0.116625	0.103787	0.154333
unlinked	CH09	unique	MODERATE	UBP11	2153	1	0.117279	0.1043	0.154333
unlinked	AC09	unique	MODERATE	JHD2	2186	1	0.119076	0.105709	0.154333
unlinked	AE12	unique	HIGH	YOR019W	2192	1	0.119403	0.105964	0.154333
unlinked	AE12	unique	MODERATE	IML2	2195	1	0.119567	0.106092	0.154333
unlinked	CB11	unique	MODERATE	KKQ8	2204	1	0.120057	0.106475	0.154333
unlinked	BC09	shared	HIGH	CTF18	2225	1	0.121201	0.107366	0.154333
linked	BA05	unique	MODERATE	SKY1	2228	1	0.121364	0.107494	0.154333
linked	AD05	shared	MODERATE	CHS6	2240	1	0.122018	0.108002	0.154333
control	BF02	unique	MODERATE	BUD7	2240	1	0.122018	0.108002	0.154333
linked	CD07	shared	MODERATE	MSS11	2252	1	0.122672	0.10851	0.154333
linked	BA05	unique	MODERATE	OSW2	2261	1	0.123162	0.10889	0.154333
unlinked	AC09	unique	HIGH	CDC9	2267	1	0.123489	0.109143	0.154333
control	BF02	unique	MODERATE	DRS1	2267	1	0.123489	0.109143	0.154333
unlinked	CD11	shared	HIGH	ARP5	2267	1	0.123489	0.109143	0.154333
linked	AD05	shared	HIGH	CBK1	2270	1	0.123652	0.10927	0.154333
control	CH03	shared	MODERATE	TUL1	2276	1	0.123979	0.109523	0.154333
linked	BA05	unique	MODERATE	HRK1	2276	1	0.123979	0.109523	0.154333
unlinked	BE12	shared	MODERATE	YPL158C	2276	1	0.123979	0.109523	0.154333
unlinked	CH09	shared	MODERATE	PMT2	2279	1	0.124142	0.109649	0.154333
unlinked	BC09	unique	MODERATE	YEN1	2279	1	0.124142	0.109649	0.154333
unlinked	AC09	unique	MODERATE	PMT4	2288	1	0.124633	0.110028	0.154415
unlinked	BF12	shared	HIGH	SFL1	2300	1	0.125286	0.110533	0.154415
unlinked	BF12	unique	MODERATE	PRP43	2303	1	0.12545	0.110659	0.154415
unlinked	CH09	shared	MODERATE	YPR091C	2312	1	0.12594	0.111037	0.1545
linked	AF07	unique	MODERATE	ELG1	2375	1	0.129372	0.113672	0.157167
linked	BA05	unique	MODERATE	SOG2	2375	1	0.129372	0.113672	0.157167
linked	AF07	unique	MODERATE	FLC1	2381	1	0.129698	0.113922	0.157167
unlinked	AE12	unique	MODERATE	COG3	2405	1	0.131006	0.11492	0.157507
unlinked	AE12	unique	MODERATE	PPS1	2423	1	0.131986	0.115667	0.157507
unlinked	BF12	unique	MODERATE	APL6	2429	1	0.132313	0.115915	0.157507
linked	BH07	unique	HIGH	VPS72	2432	1	0.132477	0.116039	0.157507
linked	AG05	shared	MODERATE	HSP78	2435	1	0.13264	0.116163	0.157507
linked	CE05	unique	MODERATE	VPS70	2435	1	0.13264	0.116163	0.157507
control	BF02	unique	MODERATE	IOC2	2444	1	0.13313	0.116536	0.157507
linked	BA05	unique	MODERATE	VRP1	2453	1	0.13362	0.116907	0.157507
linked	BA05	unique	MODERATE	SLK19	2465	1	0.134274	0.117403	0.157507
unlinked	BE12	unique	MODERATE	RAD53	2465	1	0.134274	0.117403	0.157507
unlinked	CH09	unique	MODERATE	USA1	2516	1	0.137052	0.119499	0.15966
unlinked	CH09	unique	MODERATE	CLA4	2528	1	0.137706	0.119991	0.15966
unlinked	BE12	shared	MODERATE	YPL105C	2549	1	0.13885	0.120849	0.160364
linked	AG05	unique	MODERATE	APC2	2561	1	0.139503	0.121339	0.160576
unlinked	BF12	shared	HIGH	PSY2	2576	1	0.140321	0.12195	0.160947
linked	CE05	shared	MODERATE	CHO2	2609	1	0.142118	0.12329	0.161262
linked	CD07	shared	MODERATE	YOR129C	2624	1	0.142935	0.123898	0.161262
unlinked	BF12	unique	MODERATE	FIG4	2639	1	0.143752	0.124504	0.161262
unlinked	BC09	unique	MODERATE	EST2	2654	1	0.144569	0.12511	0.161262
linked	AF07	unique	MODERATE	CYK3	2657	1	0.144733	0.125231	0.161262
unlinked	CH09	unique	MODERATE	PUF4	2666	1	0.145223	0.125593	0.161262
control	BF02	shared	MODERATE	YJL070C	2666	1	0.145223	0.125593	0.161262
linked	CD07	shared	MODERATE	TRK2	2669	1	0.145386	0.125714	0.161262
unlinked	AC09	unique	MODERATE	YNR047W	2681	1	0.14604	0.126197	0.161262
linked	AG05	shared	HIGH	GIS1	2684	1	0.146204	0.126317	0.161262
unlinked	CH09	unique	MODERATE	PRP6	2699	1	0.147021	0.126919	0.161262
control	BF02	shared	MODERATE	SGD1	2699	1	0.147021	0.126919	0.161262
linked	CE05	shared	MODERATE	MSH5	2705	1	0.147347	0.12716	0.161262
unlinked	AG11	unique	MODERATE	YPL150W	2705	1	0.147347	0.12716	0.161262
linked	AC06	unique	MODERATE	SNF5	2717	1	0.148001	0.127641	0.161262
linked	CE05	unique	MODERATE	YGL036W	2729	1	0.148655	0.128121	0.161262
linked	BA05	unique	MODERATE	SFB3	2735	1	0.148982	0.12836	0.161262
control	BF02	unique	HIGH	IMH1	2735	1	0.148982	0.12836	0.161262
control	BF02	shared	MODERATE	UBP3	2738	1	0.149145	0.12848	0.161262
unlinked	CD11	unique	MODERATE	SPC105	2753	1	0.149962	0.129078	0.161597
linked	CE05	shared	MODERATE	PHO87	2771	1	0.150943	0.129795	0.16196
control	BF02	unique	MODERATE	PDC2	2777	1	0.151269	0.130034	0.16196
unlinked	CH09	unique	MODERATE	STE13	2795	1	0.15225	0.130748	0.162169
unlinked	AC09	unique	MODERATE	APL5	2798	1	0.152413	0.130867	0.162169
unlinked	CD11	unique	MODERATE	UTP21	2819	1	0.153557	0.131699	0.162282
control	CH03	unique	MODERATE	DIP2	2831	1	0.154211	0.132173	0.162282
linked	AC06	shared	MODERATE	SXM1	2834	1	0.154374	0.132291	0.162282
linked	CD07	shared	MODERATE	VPS35	2834	1	0.154374	0.132291	0.162282
linked	AG05	unique	MODERATE	YBR108W	2843	1	0.154865	0.132646	0.162308
unlinked	CB11	shared	MODERATE	SLA2	2906	1	0.158296	0.135121	0.164922
linked	BA05	unique	MODERATE	SIN4	2924	1	0.159277	0.135825	0.165367
control	BF02	unique	MODERATE	PUT3	2939	1	0.160094	0.13641	0.165665
linked	AC06	unique	MODERATE	PHM7	2975	1	0.162055	0.137811	0.16695
unlinked	AC09	unique	MODERATE	FUN12	3008	1	0.163853	0.139089	0.16808
unlinked	AC09	unique	MODERATE	SRO77	3032	1	0.16516	0.140016	0.168781
linked	CE05	unique	MODERATE	GPI13	3053	1	0.166304	0.140824	0.169049
linked	AD05	shared	MODERATE	POL5	3068	1	0.167121	0.141401	0.169049
unlinked	BE12	shared	MODERATE	MAK21	3077	1	0.167611	0.141746	0.169049
unlinked	BE12	unique	MODERATE	BST1	3089	1	0.168265	0.142206	0.169049
unlinked	BC09	shared	MODERATE	PEP5	3089	1	0.168265	0.142206	0.169049
linked	AF07	unique	MODERATE	PEX6	3092	1	0.168428	0.14232	0.169049
linked	BA05	unique	MODERATE	MET10	3107	1	0.169245	0.142894	0.169317
unlinked	CB11	unique	MODERATE	SLH1	3209	1	0.174801	0.146767	0.17316
linked	CB07	unique	MODERATE	MTR4	3221	1	0.175455	0.14722	0.17316
control	CH03	shared	MODERATE	PUF2	3227	1	0.175782	0.147446	0.17316
linked	BA05	unique	HIGH	NUP1	3230	1	0.175945	0.147559	0.17316
unlinked	CH09	shared	MODERATE	GAL11	3245	1	0.176762	0.148123	0.173404
linked	CB07	unique	MODERATE	IFH1	3257	1	0.177416	0.148574	0.173514
linked	AC06	unique	MODERATE	PSE1	3269	1	0.17807	0.149024	0.173623
linked	AF07	shared	MODERATE	SMC5	3281	1	0.178723	0.149473	0.173731
unlinked	BF12	shared	MODERATE	YPL216W	3299	1	0.179704	0.150146	0.174098
linked	BA05	unique	MODERATE	INP53	3323	1	0.181011	0.151041	0.174305
linked	BA05	unique	MODERATE	CSR2	3365	1	0.183299	0.1526	0.175274
unlinked	AC09	unique	HIGH	MDM1	3383	1	0.18428	0.153266	0.175339
linked	BA05	unique	MODERATE	BEM3	3386	1	0.184443	0.153377	0.175339
linked	CD07	shared	HIGH	GIN4	3428	1	0.186731	0.154924	0.176694
control	BF02	shared	MODERATE	KEL1	3494	1	0.190326	0.157341	0.17903
unlinked	CD11	shared	MODERATE	AVO1	3530	1	0.192287	0.15865	0.179927
linked	CE05	shared	MODERATE	PYC1	3536	1	0.192614	0.158868	0.179927
unlinked	CD11	shared	MODERATE	INP52	3551	1	0.193431	0.159412	0.180124
unlinked	CD11	shared	MODERATE	NET1	3569	1	0.194411	0.160063	0.180441
unlinked	BF12	unique	MODERATE	COP1	3605	1	0.196372	0.16136	0.181187
control	BF02	unique	MODERATE	RPM2	3608	1	0.196536	0.161468	0.181187
linked	BH07	unique	MODERATE	SIP3	3620	1	0.19719	0.1619	0.181198
unlinked	AE12	unique	HIGH	YSP1	3629	1	0.19768	0.162222	0.181198
linked	AG05	unique	MODERATE	PCA1	3650	1	0.198824	0.162975	0.181622
unlinked	CB11	unique	MODERATE	MSN5	3674	1	0.200131	0.163832	0.18216
unlinked	BE12	unique	MODERATE	UTP22	3713	1	0.202255	0.16522	0.183285
linked	BA05	unique	HIGH	UBP12	3764	1	0.205034	0.167024	0.184866
unlinked	CH09	unique	HIGH	UBP2	3818	1	0.207975	0.168923	0.186543
linked	AF07	shared	MODERATE	TRS120	3869	1	0.210753	0.170705	0.188084
unlinked	BE12	unique	MODERATE	MSB2	3920	1	0.213531	0.172475	0.189606
control	BF02	shared	MODERATE	SSM4	3959	1	0.215656	0.173821	0.190655
unlinked	BF12	unique	MODERATE	ADR1	3971	1	0.216309	0.174234	0.190679
unlinked	BC09	shared	MODERATE	SPT7	3998	1	0.21778	0.175161	0.191263
unlinked	BF12	unique	MODERATE	YOL138C	4022	1	0.219087	0.175982	0.19173
linked	CE05	shared	MODERATE	ADE6	4076	1	0.222029	0.177821	0.193301
unlinked	CH09	unique	MODERATE	KRE5	4097	1	0.223173	0.178533	0.193643
control	CH03	unique	MODERATE	BNR1	4127	1	0.224807	0.179547	0.194309
linked	AG05	unique	MODERATE	EDE1	4145	1	0.225787	0.180153	0.194533
control	CH03	unique	MODERATE	TAF2	4223	1	0.230036	0.182765	0.19659
unlinked	BC09	shared	MODERATE	YMR317W	4226	1	0.2302	0.182865	0.19659
unlinked	AE12	unique	MODERATE	SMC4	4256	1	0.231834	0.183862	0.197227
unlinked	CD11	shared	MODERATE	BUD4	4342	1	0.236519	0.186701	0.199726
unlinked	AC09	unique	MODERATE	VPS15	4364	1	0.237717	0.187422	0.199726
unlinked	AG11	unique	HIGH	MMS22	4364	1	0.237717	0.187422	0.199726
linked	AC06	unique	MODERATE	MDS3	4463	1	0.24311	0.190643	0.202714
unlinked	CD11	shared	MODERATE	SNQ2	4505	1	0.245397	0.191997	0.203369
linked	AC06	unique	MODERATE	NUP170	4508	1	0.245561	0.192094	0.203369
control	BF02	unique	MODERATE	PDR12	4535	1	0.247032	0.19296	0.203843
unlinked	AE12	unique	MODERATE	KEM1	4586	1	0.24981	0.194589	0.204776
linked	AG05	unique	MODERATE	PDR15	4589	1	0.249973	0.194685	0.204776
unlinked	AC09	unique	MODERATE	GDB1	4610	1	0.251117	0.195352	0.205035
unlinked	AC09	unique	MODERATE	KOG1	4673	1	0.254549	0.197343	0.20668
linked	BA05	unique	MODERATE	SSK2	4739	1	0.258144	0.199412	0.208398
linked	CD07	shared	MODERATE	ARO1	4766	1	0.259615	0.200253	0.20883
linked	BH07	unique	MODERATE	DNF2	4838	1	0.263537	0.202483	0.210446
unlinked	AE12	unique	MODERATE	FIG2	4844	1	0.263864	0.202668	0.210446
control	BF02	unique	MODERATE	NUP192	5051	1	0.275139	0.208959	0.216517
unlinked	CD11	unique	MODERATE	RPO21	5201	1	0.28331	0.213414	0.220663
linked	CD07	shared	MODERATE	HKR1	5240	1	0.285435	0.214558	0.221376
linked	CE05	unique	MODERATE	RIM15	5312	1	0.289357	0.216654	0.223067
linked	AC06	unique	MODERATE	YLR422W	5447	1	0.29671	0.220533	0.226104
linked	AD05	unique	HIGH	GSC2	5687	1	0.309784	0.227259	0.232511
linked	CE05	shared	MODERATE	BNI1	5861	1	0.319262	0.232003	0.236867
unlinked	AG11	shared	MODERATE	SLH1	5903	1	0.32155	0.233131	0.237521
linked	CD07	shared	MODERATE	CCH1	6119	1	0.333316	0.238835	0.242824
linked	BA05	unique	MODERATE	HFA1	6371	1	0.347043	0.245281	0.248858
linked	CD07	shared	MODERATE	BRR2	6491	1	0.353579	0.248273	0.25137
linked	BH07	shared	MODERATE	PRP8	7241	1	0.394434	0.265873	0.268631
linked	AF07	shared	MODERATE	TOR2	7424	1	0.404402	0.269888	0.272123
unlinked	AE12	unique	MODERATE	YPR117W	7469	1	0.406853	0.270859	0.272235
unlinked	AG11	shared	MODERATE	UTP20	7481	1	0.407507	0.271117	0.272235
linked	BA05	unique	HIGH	CSF1	8876	1	0.483496	0.298135	0.298749
unlinked	CD11	unique	MODERATE	TOM1	9806	1	0.534155	0.313103	0.313103
